# Experience-independent transformation of single-cell 3D genome structure and transcriptome during postnatal development of the mammalian brain

**DOI:** 10.1101/2020.04.02.022657

**Authors:** Longzhi Tan, Wenping Ma, Honggui Wu, Yinghui Zheng, Dong Xing, Ritchie Chen, Xiang Li, Nicholas Daley, Karl Deisseroth, X. Sunney Xie

## Abstract

Both transcription and 3D organization of the mammalian genome play critical roles in neurodevelopment and its disorders. However, 3D genome structures of single brain cells have not been solved; little is known about the dynamics of single-cell transcriptome and 3D genome after birth. Here we generate a transcriptome atlas of 3,517 cells and a 3D genome atlas of 3,646 cells from the developing mouse cortex and hippocampus, using our high-resolution MALBAC-DT and Dip-C methods. In adults, 3D genome “structure types” delineate all major cell types, with high correlation between A/B compartments and gene expression. During development, both transcriptome and 3D genome are extensively transformed in the first postnatal month. In neurons, 3D genome is rewired across multiple scales, correlated with gene expression modules and independent of sensory experience. Finally, we examine allele-specific structure of imprinted genes, revealing local and chromosome-wide differences. These findings uncover a previously unknown dimension of neurodevelopment.

**HIGHLIGHTS:**

- Transcriptomes and 3D genome structures of single brain cells (both neurons and glia) in the developing mouse forebrain
- Cell type identity encoded in the 3D wiring of the mammalian genome (“structure types”)
- Major transformation of both transcriptome and 3D genome during the first month of life, independent of sensory experience
- Allele-specific 3D structure at 7 imprinted gene loci, including one that spans a whole chromosome
