## Supplementary material for "Experience-independent transformation of single-cell 3D genome structure and transcriptome during postnatal development of the mammalian brain": Table S5

### Sheet: Neonatal Module, Genes
Gm26870
Zbtb20
Tuba1a
Tubb2b
Vcan
Sema3c
Igfbpl1
Cntn2
Nfib
Sox11
Dcx
Gm37606
Syne2
Rcor2
Gap43
Nrp1
Nckap5
Tubb5
Mir99ahg
Adamts18
Stmn1
Ptprz1
Dpysl3
Sox4
Fgfr1
Tubb2a
Tgfbr1
Rnasel
Tubb3
Prkd3
Dner
St8sia2
Tcf4
Fnbp1l
AC149090.1
Aldh1l2
Runx1t1
Slc39a6
Fabp7
Sla
Cers5
Adh5
Islr2
Igsf3
Fxyd6
Cd24a
Clmp
Nrep
Plxnb1
Cct7
Srgap1
Ddah2
Gm36963
Ptpro
Draxin
Akap9
Dpysl5
Pbx1
Slco5a1
Chl1
Lhx2
Atp11c
Plppr1
Bhlhe22
Npm1
Mex3a
Hnrnpab
Mad2l2
Stmn2
Trim67
Ivns1abp
Ctnnb1
Eef1b2
Ttc28
Nasp

### Sheet: Neonatal Module, GO Biological
	Mus musculus (REF)	upload_1 ( Hierarchy ) NEW! Tips)
GO biological process complete	#	#	expected	Fold Enrichment	+/-	raw P value	FDR
neurogenesis	1797	36	5.65	6.37	+	4.03e-21	6.36e-17
nervous system development	2310	37	7.26	5.09	+	1.46e-18	1.15e-14
generation of neurons	1686	32	5.3	6.04	+	8.33e-18	4.39e-14
neuron differentiation	1063	26	3.34	7.78	+	8.24e-17	3.25e-13
cellular developmental process	3790	43	11.92	3.61	+	1.36e-16	4.29e-13
neuron projection development	705	22	2.22	9.93	+	2.73e-16	7.18e-13
cell differentiation	3739	42	11.76	3.57	+	6.21e-16	1.4e-12
neuron development	866	23	2.72	8.45	+	1.44e-15	2.84e-12
axon development	383	17	1.2	14.12	+	4.74e-15	8.32e-12
neuron projection morphogenesis	481	18	1.51	11.9	+	1.13e-14	1.78e-11
plasma membrane bounded cell projection morphogenesis	486	18	1.53	11.78	+	1.34e-14	1.92e-11
cell projection morphogenesis	492	18	1.55	11.64	+	1.64e-14	1.99e-11
system development	4306	43	13.54	3.18	+	1.52e-14	2e-11
axonogenesis	352	16	1.11	14.46	+	2.36e-14	2.66e-11
cell part morphogenesis	518	18	1.63	11.05	+	3.84e-14	3.79e-11
developmental process	5615	48	17.65	2.72	+	3.63e-14	3.82e-11
plasma membrane bounded cell projection organization	1088	23	3.42	6.72	+	1.61e-13	1.5e-10
multicellular organism development	4882	44	15.35	2.87	+	2.4e-13	2.11e-10
cell projection organization	1144	23	3.6	6.39	+	4.49e-13	3.73e-10
cellular component morphogenesis	606	18	1.91	9.45	+	5.06e-13	4e-10
cell morphogenesis involved in neuron differentiation	444	16	1.4	11.46	+	7.24e-13	5.45e-10
cell development	1778	27	5.59	4.83	+	1.56e-12	1.07e-09
regulation of nervous system development	1089	22	3.42	6.43	+	1.51e-12	1.09e-09
cell morphogenesis involved in differentiation	573	17	1.8	9.44	+	2.54e-12	1.67e-09
anatomical structure development	5247	44	16.5	2.67	+	3.32e-12	2.1e-09
locomotion	1196	22	3.76	5.85	+	9.26e-12	5.63e-09
regulation of neurogenesis	964	20	3.03	6.6	+	1.25e-11	7.07e-09
cell morphogenesis	737	18	2.32	7.77	+	1.21e-11	7.1e-09
axon guidance	232	12	0.73	16.45	+	1.34e-11	7.3e-09
neuron projection guidance	233	12	0.73	16.38	+	1.41e-11	7.4e-09
regulation of neuron differentiation	784	18	2.46	7.3	+	3.27e-11	1.67e-08
regulation of cell development	1107	20	3.48	5.75	+	1.41e-10	6.96e-08
regulation of multicellular organismal development	2195	27	6.9	3.91	+	1.91e-10	9.13e-08
movement of cell or subcellular component	1422	22	4.47	4.92	+	2.47e-10	1.15e-07
regulation of cell differentiation	1907	25	6	4.17	+	3.17e-10	1.43e-07
regulation of plasma membrane bounded cell projection organization	790	17	2.48	6.84	+	3.38e-10	1.48e-07
gliogenesis	240	11	0.75	14.58	+	3.5e-10	1.49e-07
regulation of cell projection organization	799	17	2.51	6.77	+	4e-10	1.66e-07
regulation of cellular component organization	2472	28	7.77	3.6	+	5.01e-10	2.03e-07
negative regulation of neurogenesis	336	12	1.06	11.36	+	8.02e-10	3.17e-07
negative regulation of cell differentiation	765	16	2.41	6.65	+	1.82e-09	7.03e-07
negative regulation of nervous system development	364	12	1.14	10.49	+	1.92e-09	7.24e-07
positive regulation of nervous system development	659	15	2.07	7.24	+	2.08e-09	7.64e-07
positive regulation of cell development	669	15	2.1	7.13	+	2.54e-09	8.92e-07
cellular component organization or biogenesis	5298	40	16.66	2.4	+	2.53e-09	9.09e-07
positive regulation of neuron differentiation	469	13	1.47	8.82	+	2.9e-09	9.97e-07
negative regulation of developmental process	1047	18	3.29	5.47	+	3.11e-09	1.04e-06
cellular component organization	5103	39	16.04	2.43	+	3.46e-09	1.14e-06
negative regulation of cell development	385	12	1.21	9.91	+	3.54e-09	1.14e-06
positive regulation of neurogenesis	585	14	1.84	7.61	+	4.15e-09	1.31e-06
regulation of developmental process	2728	28	8.58	3.26	+	4.63e-09	1.43e-06
microtubule cytoskeleton organization	504	13	1.58	8.2	+	6.71e-09	2.04e-06
regulation of neuron projection development	616	14	1.94	7.23	+	7.88e-09	2.35e-06
positive regulation of cell differentiation	1121	18	3.52	5.11	+	8.86e-09	2.59e-06
central nervous system development	859	16	2.7	5.92	+	9.17e-09	2.63e-06
regulation of multicellular organismal process	3290	30	10.34	2.9	+	1.56e-08	4.39e-06
animal organ development	3099	29	9.74	2.98	+	1.74e-08	4.83e-06
negative regulation of multicellular organismal process	1321	19	4.15	4.57	+	1.81e-08	4.92e-06
positive regulation of neuron projection development	369	11	1.16	9.48	+	2.64e-08	7.06e-06
central nervous system neuron differentiation	210	9	0.66	13.63	+	2.75e-08	7.25e-06
chemotaxis	476	12	1.5	8.02	+	3.49e-08	8.75e-06
forebrain development	379	11	1.19	9.23	+	3.44e-08	8.76e-06
positive regulation of cell projection organization	475	12	1.49	8.04	+	3.41e-08	8.84e-06
taxis	479	12	1.51	7.97	+	3.73e-08	9.21e-06
positive regulation of developmental process	1563	20	4.91	4.07	+	4.75e-08	1.15e-05
cell migration	863	15	2.71	5.53	+	7.02e-08	1.68e-05
multicellular organismal process	7374	45	23.18	1.94	+	1.33e-07	3.13e-05
negative regulation of neuron differentiation	258	9	0.81	11.1	+	1.5e-07	3.48e-05
glial cell differentiation	188	8	0.59	13.53	+	1.81e-07	4.14e-05
anatomical structure morphogenesis	2238	23	7.04	3.27	+	1.89e-07	4.27e-05
cytoskeleton organization	1098	16	3.45	4.63	+	2.56e-07	5.7e-05
positive regulation of multicellular organismal process	1953	21	6.14	3.42	+	3.7e-07	8.13e-05
regulation of axonogenesis	208	8	0.65	12.23	+	3.79e-07	8.21e-05
cell motility	995	15	3.13	4.8	+	4.26e-07	8.97e-05
localization of cell	995	15	3.13	4.8	+	4.26e-07	9.09e-05
neuron migration	144	7	0.45	15.46	+	4.71e-07	9.8e-05
exocrine system development	48	5	0.15	33.13	+	6.68e-07	0.000135
microtubule-based process	755	13	2.37	5.48	+	6.6e-07	0.000135
brain development	636	12	2	6	+	7.34e-07	0.000147
central nervous system neuron development	95	6	0.3	20.09	+	7.64e-07	0.000151
telencephalon development	242	8	0.76	10.51	+	1.14e-06	0.000223
positive regulation of cellular component organization	1240	16	3.9	4.1	+	1.26e-06	0.000243
biological regulation	12277	58	38.6	1.5	+	1.47e-06	0.000277
sympathetic nervous system development	23	4	0.07	55.32	+	1.47e-06	0.00028
cerebral cortex development	108	6	0.34	17.67	+	1.56e-06	0.000289
regulation of cellular process	11169	55	35.11	1.57	+	1.63e-06	0.000299
head development	691	12	2.17	5.52	+	1.72e-06	0.000312
regulation of cell morphogenesis involved in differentiation	351	9	1.1	8.16	+	1.82e-06	0.000326
dorsal root ganglion development	6	3	0.02	> 100	+	2.44e-06	0.000434
regulation of biological process	11688	56	36.75	1.52	+	2.98e-06	0.000523
neuron projection extension	68	5	0.21	23.39	+	3.33e-06	0.000566
eye development	378	9	1.19	7.57	+	3.28e-06	0.00057
telencephalon cell migration	68	5	0.21	23.39	+	3.33e-06	0.000572
visual system development	382	9	1.2	7.49	+	3.57e-06	0.0006
regulation of DNA binding	127	6	0.4	15.03	+	3.82e-06	0.000635
sensory system development	386	9	1.21	7.42	+	3.88e-06	0.000638
forebrain cell migration	71	5	0.22	22.4	+	4.07e-06	0.000662
salivary gland morphogenesis	31	4	0.1	41.04	+	4.3e-06	0.000694
cellular process	15103	64	47.48	1.35	+	4.4e-06	0.000703
kidney development	295	8	0.93	8.63	+	4.76e-06	0.000752
coronary vasculature morphogenesis	32	4	0.1	39.76	+	4.83e-06	0.000756
negative regulation of biological process	5213	34	16.39	2.07	+	5.8e-06	0.000882
negative regulation of cellular process	4747	32	14.92	2.14	+	5.72e-06	0.000887
mesenchyme development	213	7	0.67	10.45	+	5.79e-06	0.000888
cardiac ventricle morphogenesis	78	5	0.25	20.39	+	6.28e-06	0.000945
cardiac chamber morphogenesis	140	6	0.44	13.63	+	6.54e-06	0.000975
salivary gland development	35	4	0.11	36.35	+	6.7e-06	0.00098
renal system development	310	8	0.97	8.21	+	6.78e-06	0.000983
cardiac septum morphogenesis	79	5	0.25	20.13	+	6.66e-06	0.000984
regulation of anatomical structure morphogenesis	1102	14	3.46	4.04	+	7.81e-06	0.00112
regulation of cell growth	425	9	1.34	6.74	+	8.29e-06	0.00117
coronary artery morphogenesis	10	3	0.03	95.42	+	8.24e-06	0.00117
limb bud formation	11	3	0.03	86.75	+	1.05e-05	0.00146
mesenchymal cell differentiation	153	6	0.48	12.47	+	1.07e-05	0.00148
tissue development	1647	17	5.18	3.28	+	1.09e-05	0.0015
pallium development	156	6	0.49	12.23	+	1.19e-05	0.00162
regulation of growth	703	11	2.21	4.98	+	1.28e-05	0.00173
glial cell migration	44	4	0.14	28.92	+	1.55e-05	0.00208
urogenital system development	349	8	1.1	7.29	+	1.57e-05	0.00208
sensory organ development	593	10	1.86	5.36	+	1.76e-05	0.00232
appendage morphogenesis	169	6	0.53	11.29	+	1.84e-05	0.00238
limb morphogenesis	169	6	0.53	11.29	+	1.84e-05	0.0024
developmental cell growth	101	5	0.32	15.75	+	2.07e-05	0.00266
skeletal system development	479	9	1.51	5.98	+	2.1e-05	0.00268
negative regulation of neuron projection development	174	6	0.55	10.97	+	2.15e-05	0.00272
positive regulation of axonogenesis	103	5	0.32	15.44	+	2.27e-05	0.00285
neuron recognition	50	4	0.16	25.45	+	2.49e-05	0.00309
negative regulation of DNA binding	51	4	0.16	24.95	+	2.67e-05	0.00328
regulation of filopodium assembly	51	4	0.16	24.95	+	2.67e-05	0.0033
ganglion development	16	3	0.05	59.64	+	2.76e-05	0.00332
glial cell proliferation	16	3	0.05	59.64	+	2.76e-05	0.00335
autonomic nervous system development	52	4	0.16	24.47	+	2.87e-05	0.00344
regulation of transcription regulatory region DNA binding	53	4	0.17	24.01	+	3.08e-05	0.00363
cerebral cortex cell migration	53	4	0.17	24.01	+	3.08e-05	0.00366
cardiac chamber development	187	6	0.59	10.21	+	3.19e-05	0.00373
regulation of binding	390	8	1.23	6.52	+	3.41e-05	0.00396
cell growth	113	5	0.36	14.07	+	3.48e-05	0.00401
tube development	937	12	2.95	4.07	+	3.53e-05	0.00405
microtubule depolymerization	18	3	0.06	53.01	+	3.77e-05	0.00428
appendage development	194	6	0.61	9.84	+	3.89e-05	0.00436
limb development	194	6	0.61	9.84	+	3.89e-05	0.00439
cardiac septum development	121	5	0.38	13.14	+	4.76e-05	0.0053
regulation of cell morphogenesis	535	9	1.68	5.35	+	4.9e-05	0.00542
branching involved in salivary gland morphogenesis	20	3	0.06	47.71	+	4.99e-05	0.00544
regulation of biological quality	3940	27	12.39	2.18	+	4.96e-05	0.00544
negative regulation of cell projection organization	205	6	0.64	9.31	+	5.25e-05	0.00568
negative regulation of transcription regulatory region DNA binding	21	3	0.07	45.44	+	5.69e-05	0.00612
regulation of extent of cell growth	128	5	0.4	12.42	+	6.16e-05	0.00653
regulation of cell size	211	6	0.66	9.04	+	6.13e-05	0.00654
gland development	428	8	1.35	5.95	+	6.48e-05	0.00682
kidney epithelium development	131	5	0.41	12.14	+	6.85e-05	0.00717
developmental growth involved in morphogenesis	133	5	0.42	11.96	+	7.34e-05	0.00763
artery morphogenesis	69	4	0.22	18.44	+	8.18e-05	0.00845
response to external stimulus	2344	19	7.37	2.58	+	8.49e-05	0.00865
epithelium development	1027	12	3.23	3.72	+	8.45e-05	0.00867
neuron projection fasciculation	25	3	0.08	38.17	+	9.13e-05	0.00919
axonal fasciculation	25	3	0.08	38.17	+	9.13e-05	0.00925
cardiac ventricle development	140	5	0.44	11.36	+	9.28e-05	0.00928
camera-type eye development	335	7	1.05	6.65	+	9.73e-05	0.00967
cerebral cortex radial glia guided migration	26	3	0.08	36.7	+	0.000102	0.00991
coronary vasculature development	73	4	0.23	17.43	+	0.000101	0.00995
telencephalon glial cell migration	26	3	0.08	36.7	+	0.000102	0.00997
regulation of protein modification by small protein conjugation or removal	242	6	0.76	7.89	+	0.000128	0.0124
regionalization	355	7	1.12	6.27	+	0.000138	0.0132
tissue morphogenesis	614	9	1.93	4.66	+	0.000138	0.0132
central nervous system projection neuron axonogenesis	29	3	0.09	32.9	+	0.000137	0.0132
negative regulation of neuron death	250	6	0.79	7.63	+	0.000152	0.0144
positive regulation of cellular process	5722	33	17.99	1.83	+	0.000158	0.0149
positive regulation of filopodium assembly	32	3	0.1	29.82	+	0.00018	0.0167
positive regulation of nitrogen compound metabolic process	3115	22	9.79	2.25	+	0.000179	0.0167
regulation of neuron death	375	7	1.18	5.94	+	0.000192	0.0178
forebrain neuron development	33	3	0.1	28.92	+	0.000195	0.018
dichotomous subdivision of terminal units involved in salivary gland branching	5	2	0.02	> 100	+	0.000201	0.0181
negative regulation of protein modification by small protein conjugation or removal	88	4	0.28	14.46	+	0.000201	0.0181
heart morphogenesis	263	6	0.83	7.26	+	0.000198	0.0181
regulation of stem cell proliferation	88	4	0.28	14.46	+	0.000201	0.0182
morphogenesis of an epithelium	509	8	1.6	5	+	0.000209	0.0187
response to axon injury	34	3	0.11	28.07	+	0.000212	0.0188
negative regulation of RNA metabolic process	1314	13	4.13	3.15	+	0.000215	0.019
negative regulation of binding	169	5	0.53	9.41	+	0.000218	0.0191
regulation of neuron apoptotic process	268	6	0.84	7.12	+	0.000219	0.0191
ureteric bud development	91	4	0.29	13.98	+	0.000227	0.0197
mesonephric epithelium development	92	4	0.29	13.83	+	0.000236	0.0203
mesonephric tubule development	92	4	0.29	13.83	+	0.000236	0.0204
axon extension	36	3	0.11	26.51	+	0.000248	0.0211
tube formation	174	5	0.55	9.14	+	0.000248	0.0212
anterior commissure morphogenesis	6	2	0.02	> 100	+	0.000268	0.0222
noradrenergic neuron differentiation	6	2	0.02	> 100	+	0.000268	0.0223
cranial ganglion development	6	2	0.02	> 100	+	0.000268	0.0224
mesonephros development	95	4	0.3	13.39	+	0.000266	0.0225
pre-B cell differentiation	6	2	0.02	> 100	+	0.000268	0.0225
regulation of developmental growth	400	7	1.26	5.57	+	0.000283	0.0233
protein depolymerization	38	3	0.12	25.11	+	0.000289	0.0234
semaphorin-plexin signaling pathway	38	3	0.12	25.11	+	0.000289	0.0235
cerebral cortex radially oriented cell migration	38	3	0.12	25.11	+	0.000289	0.0236
negative regulation of neuron apoptotic process	181	5	0.57	8.79	+	0.000296	0.0238
mitotic cell cycle	536	8	1.69	4.75	+	0.000295	0.0238
artery development	100	4	0.31	12.72	+	0.000321	0.0256
negative regulation of cell population proliferation	691	9	2.17	4.14	+	0.000327	0.0259
angiogenesis involved in coronary vascular morphogenesis	7	2	0.02	90.88	+	0.000344	0.027
positive regulation of biosynthetic process	1968	16	6.19	2.59	+	0.000342	0.027
regulation of cellular component size	414	7	1.3	5.38	+	0.000347	0.0271
positive regulation of cell morphogenesis involved in differentiation	188	5	0.59	8.46	+	0.000351	0.0273
regulation of plasma membrane bounded cell projection assembly	189	5	0.59	8.41	+	0.00036	0.0279
cell cycle	1203	12	3.78	3.17	+	0.000361	0.0279
morphogenesis of a branching epithelium	191	5	0.6	8.33	+	0.000377	0.0288
regulation of cell projection assembly	191	5	0.6	8.33	+	0.000377	0.0289
central nervous system neuron axonogenesis	42	3	0.13	22.72	+	0.000381	0.0289
negative regulation of transcription, DNA-templated	1211	12	3.81	3.15	+	0.000384	0.029
negative regulation of RNA biosynthetic process	1216	12	3.82	3.14	+	0.000398	0.0297
negative regulation of nucleic acid-templated transcription	1215	12	3.82	3.14	+	0.000395	0.0297
positive regulation of animal organ morphogenesis	106	4	0.33	12	+	0.000398	0.0298
heart development	563	8	1.77	4.52	+	0.000407	0.0302
ventricular septum morphogenesis	44	3	0.14	21.69	+	0.000433	0.032
regulation of signal transduction	2856	20	8.98	2.23	+	0.000446	0.0328
regulation of mesenchymal cell proliferation	45	3	0.14	21.2	+	0.000461	0.0334
negative regulation of nucleobase-containing compound metabolic process	1422	13	4.47	2.91	+	0.000459	0.0335
regulation of heart morphogenesis	45	3	0.14	21.2	+	0.000461	0.0336
tube morphogenesis	726	9	2.28	3.94	+	0.000466	0.0336
morphogenesis of a branching structure	201	5	0.63	7.91	+	0.000473	0.034
regulation of axon guidance	46	3	0.14	20.74	+	0.00049	0.0349
regulation of localization	2882	20	9.06	2.21	+	0.000489	0.035
regulation of axon extension	113	4	0.36	11.26	+	0.000502	0.0356
ventricular compact myocardium morphogenesis	9	2	0.03	70.68	+	0.000523	0.0361
sympathetic ganglion development	9	2	0.03	70.68	+	0.000523	0.0362
hepatocyte growth factor receptor signaling pathway	9	2	0.03	70.68	+	0.000523	0.0364
positive regulation of axon guidance	9	2	0.03	70.68	+	0.000523	0.0366
regulation of cellular component movement	1073	11	3.37	3.26	+	0.000521	0.0366
negative regulation of axon extension	47	3	0.15	20.3	+	0.00052	0.0367
positive regulation of nucleobase-containing compound metabolic process	1842	15	5.79	2.59	+	0.000535	0.0368
positive regulation of cellular metabolic process	3325	22	10.45	2.1	+	0.000546	0.0374
regulation of protein ubiquitination	208	5	0.65	7.65	+	0.000551	0.0375
regulation of neural precursor cell proliferation	117	4	0.37	10.87	+	0.00057	0.0387
negative regulation of gene expression	1861	15	5.85	2.56	+	0.000595	0.0402
regulation of animal organ morphogenesis	212	5	0.67	7.5	+	0.000599	0.0403
pattern specification process	455	7	1.43	4.89	+	0.000604	0.0404
cardiac ventricle formation	10	2	0.03	63.61	+	0.000626	0.0414
lung-associated mesenchyme development	10	2	0.03	63.61	+	0.000626	0.0416
gland morphogenesis	120	4	0.38	10.6	+	0.000625	0.0417
microtubule polymerization or depolymerization	51	3	0.16	18.71	+	0.000652	0.0428
positive regulation of cellular component movement	606	8	1.91	4.2	+	0.000657	0.0429
response to estrogen	51	3	0.16	18.71	+	0.000652	0.0429
anatomical structure formation involved in morphogenesis	932	10	2.93	3.41	+	0.000678	0.0441
cellular protein complex disassembly	52	3	0.16	18.35	+	0.000688	0.0446
response to chemical	3418	22	10.75	2.05	+	0.000691	0.0446
chordate embryonic development	770	9	2.42	3.72	+	0.000707	0.0454
positive regulation of biological process	6212	33	19.53	1.69	+	0.000714	0.0456
dichotomous subdivision of an epithelial terminal unit	11	2	0.03	57.83	+	0.000739	0.0467
cardiac chamber formation	11	2	0.03	57.83	+	0.000739	0.0469
immature B cell differentiation	11	2	0.03	57.83	+	0.000739	0.0471

### Sheet: Neonatal Module, GO Molecular
	Mus musculus (REF)	upload_1 ( Hierarchy ) NEW! Tips)
GO molecular function complete	#	#	expected	Fold Enrichment	+/-	raw P value	FDR
protein binding	9308	50	29.26	1.71	+	6.6e-07	0.00153
binding	13491	62	42.42	1.46	+	4.19e-07	0.00194
structural constituent of cytoskeleton	65	5	0.2	24.47	+	2.7e-06	0.00418

### Sheet: Neonatal Module, GO Cellular
	Mus musculus (REF)	upload_1 ( Hierarchy ) NEW! Tips)
GO cellular component complete	#	#	expected	Fold Enrichment	+/-	raw P value	FDR
polymeric cytoskeletal fiber	687	12	2.16	5.56	+	1.62e-06	0.0004
cell body	810	13	2.55	5.1	+	1.43e-06	0.000403
microtubule	428	10	1.35	7.43	+	1.05e-06	0.000416
lamellipodium	168	7	0.53	13.25	+	1.27e-06	0.000418
supramolecular polymer	915	14	2.88	4.87	+	9.26e-07	0.000457
microtubule cytoskeleton	1203	16	3.78	4.23	+	8.52e-07	0.000561
neuron projection	1525	17	4.79	3.55	+	3.96e-06	0.000782
somatodendritic compartment	1032	14	3.24	4.31	+	3.72e-06	0.000815
supramolecular fiber	908	14	2.85	4.9	+	8.47e-07	0.000836
supramolecular complex	1214	15	3.82	3.93	+	4.88e-06	0.000875
cytoskeleton	2167	22	6.81	3.23	+	4.75e-07	0.000937
cell projection	2546	22	8	2.75	+	6.87e-06	0.00113
organelle	12445	57	39.13	1.46	+	9.54e-06	0.00145
cellular anatomical entity	18782	70	59.05	1.19	+	1.6e-05	0.00226
plasma membrane bounded cell projection	2318	20	7.29	2.74	+	2.12e-05	0.0028
cell junction	2048	18	6.44	2.8	+	4.87e-05	0.00601
growth cone	205	6	0.64	9.31	+	5.25e-05	0.00609
site of polarized growth	212	6	0.67	9	+	6.29e-05	0.0069
actin-based cell projection	221	6	0.69	8.64	+	7.86e-05	0.00739
neuronal cell body	716	10	2.25	4.44	+	8.44e-05	0.00757
dendritic tree	708	10	2.23	4.49	+	7.7e-05	0.0076
postsynaptic membrane	330	7	1.04	6.75	+	8.88e-05	0.00762
dendrite	705	10	2.22	4.51	+	7.43e-05	0.00772
beta-catenin-TCF7L2 complex	3	2	0.01	> 100	+	9.62e-05	0.00792
synapse	1436	14	4.51	3.1	+	0.000138	0.0109
catenin-TCF7L2 complex	4	2	0.01	> 100	+	0.000144	0.0109
non-membrane-bounded organelle	4248	27	13.36	2.02	+	0.000173	0.0122
intracellular non-membrane-bounded organelle	4229	27	13.3	2.03	+	0.000168	0.0123
intrinsic component of postsynaptic membrane	178	5	0.56	8.93	+	0.000275	0.0164
cell leading edge	392	7	1.23	5.68	+	0.000251	0.0165
filopodium	93	4	0.29	13.68	+	0.000246	0.0167
intracellular organelle	12101	53	38.04	1.39	+	0.000273	0.0169
perineuronal net	6	2	0.02	> 100	+	0.000268	0.0171
perisynaptic extracellular matrix	7	2	0.02	90.88	+	0.000344	0.02
synapse-associated extracellular matrix	8	2	0.03	79.52	+	0.000429	0.0223
lamellipodium membrane	8	2	0.03	79.52	+	0.000429	0.0229
cell projection membrane	302	6	0.95	6.32	+	0.000409	0.0231
axon	716	9	2.25	4	+	0.000422	0.0231
postsynapse	731	9	2.3	3.92	+	0.000489	0.0248
plasma membrane region	1253	12	3.94	3.05	+	0.000519	0.0256
intracellular	13854	57	43.56	1.31	+	0.000743	0.0333
beta-catenin-TCF complex	11	2	0.03	57.83	+	0.000739	0.0339
synaptic membrane	469	7	1.47	4.75	+	0.00072	0.0346
perisynaptic space	11	2	0.03	57.83	+	0.000739	0.0347
transcription regulator complex	477	7	1.5	4.67	+	0.000794	0.0348
intrinsic component of synaptic membrane	244	5	0.77	6.52	+	0.00111	0.0476

### Sheet: Adult Module, Genes
Nptx1
Dkk3
Nefm
Chgb
Fam107a
Plp1
Gm10419
Sparcl1
Nefl
Ly6e
Mbp
Lamp5
Slc1a2
Mmd
Pex5l
Lynx1
Cck
Syt1
Aldoc
Scg2
Rasgrp1
Atp2b1
Kcnip3
Atp1b1
Mmp17
Olfm1
R3hdm1
Slc24a2
Syne1
Ano3
Aifm3
Nat8l
X2900064K03Rik
Kcnk9
Nell2
Gm42772
Slc17a7
Gabra1
Sorl1
Syp
Sirpa
Adcy2
Fam19a1
Gpi1
Itm2c
Extl1
Ablim2
Car10
Gm43046
Kcna2
Itpr1
Grin2a
Kcnj9
Kpnb1
Adcy1
Tmem132b
Abhd6
Emc7
Map1a
Ttyh1
Vxn
Fth1
Gabrd
Ildr2
Gpr158
Npy1r
Atp2b2
n.R5.8s1
Hpcal4
Syt13
Rasgrf1
Chn1

### Sheet: Adult Module, GO Biological
	Mus musculus (REF)	upload_1 ( Hierarchy ) NEW! Tips)
GO biological process complete	#	#	expected	Fold Enrichment	+/-	raw P value	FDR
regulation of biological quality	3940	36	12.03	2.99	+	5.61e-11	8.86e-07
transport	3567	32	10.89	2.94	+	2.28e-09	7.19e-06
regulation of localization	2882	29	8.8	3.29	+	1.48e-09	7.78e-06
inorganic ion transmembrane transport	474	13	1.45	8.98	+	2.26e-09	8.94e-06
establishment of localization	3706	33	11.32	2.92	+	1.29e-09	1.02e-05
ion transmembrane transport	613	14	1.87	7.48	+	4.99e-09	1.31e-05
regulation of trans-synaptic signaling	527	13	1.61	8.08	+	7.78e-09	1.37e-05
regulation of transport	1929	23	5.89	3.9	+	6.65e-09	1.5e-05
modulation of chemical synaptic transmission	526	13	1.61	8.09	+	7.61e-09	1.5e-05
localization	4909	36	14.99	2.4	+	2.81e-08	4.44e-05
nervous system development	2310	24	7.06	3.4	+	3.95e-08	4.81e-05
regulation of signaling	3339	29	10.2	2.84	+	4.26e-08	4.81e-05
regulation of synaptic plasticity	222	9	0.68	13.27	+	3.36e-08	4.83e-05
regulation of cell communication	3325	29	10.15	2.86	+	3.88e-08	5.11e-05
ion transport	1170	17	3.57	4.76	+	6.58e-08	6.93e-05
transmembrane transport	905	15	2.76	5.43	+	8.56e-08	8.46e-05
metal ion transport	572	12	1.75	6.87	+	1.75e-07	0.000163
neurogenesis	1797	20	5.49	3.64	+	2.65e-07	0.000233
developmental process	5615	37	17.15	2.16	+	3.38e-07	0.000281
regulation of ion transport	742	13	2.27	5.74	+	3.83e-07	0.000303
generation of neurons	1686	19	5.15	3.69	+	4.78e-07	0.00036
inorganic cation transmembrane transport	421	10	1.29	7.78	+	6.92e-07	0.000497
cellular localization	2152	21	6.57	3.2	+	1.06e-06	0.000725
regulation of membrane potential	450	10	1.37	7.28	+	1.25e-06	0.00082
cation transmembrane transport	454	10	1.39	7.21	+	1.35e-06	0.000851
cation transport	734	12	2.24	5.35	+	2.31e-06	0.00141
system development	4306	30	13.15	2.28	+	3.33e-06	0.00195
biological regulation	12277	56	37.5	1.49	+	3.61e-06	0.00204
multicellular organism development	4882	32	14.91	2.15	+	5.04e-06	0.00275
potassium ion transmembrane transport	140	6	0.43	14.03	+	5.52e-06	0.00291
regulation of multicellular organismal process	3290	25	10.05	2.49	+	6.88e-06	0.00351
behavior	681	11	2.08	5.29	+	7.18e-06	0.00354
memory	149	6	0.46	13.18	+	7.78e-06	0.00373
export from cell	442	9	1.35	6.67	+	8.85e-06	0.00411
anatomical structure development	5247	33	16.02	2.06	+	9.14e-06	0.00413
establishment of localization in cell	1507	16	4.6	3.48	+	1e-05	0.0044
cellular process	15103	62	46.13	1.34	+	1.05e-05	0.00447
potassium ion transport	163	6	0.5	12.05	+	1.28e-05	0.0053
positive regulation of transport	1057	13	3.23	4.03	+	1.75e-05	0.00711
axon development	383	8	1.17	6.84	+	2.43e-05	0.00914
regulation of biological process	11688	53	35.7	1.48	+	2.41e-05	0.0093
plasma membrane bounded cell projection organization	1088	13	3.32	3.91	+	2.37e-05	0.00936
regulation of amine transport	116	5	0.35	14.11	+	3.41e-05	0.0122
synaptic signaling	402	8	1.23	6.52	+	3.4e-05	0.0125
cell projection organization	1144	13	3.49	3.72	+	3.97e-05	0.0139
regulation of cellular process	11169	51	34.11	1.5	+	4.4e-05	0.0151
multicellular organismal process	7374	39	22.52	1.73	+	4.69e-05	0.0158
import across plasma membrane	126	5	0.38	12.99	+	4.99e-05	0.0164
inorganic anion transport	127	5	0.39	12.89	+	5.17e-05	0.0167
intermediate filament polymerization or depolymerization	2	2	0.01	> 100	+	5.46e-05	0.0169
regulation of signaling receptor activity	128	5	0.39	12.79	+	5.36e-05	0.0169
regulation of neurotransmitter receptor activity	65	4	0.2	20.15	+	5.85e-05	0.0171
neuron projection development	705	10	2.15	4.64	+	5.78e-05	0.0172
cellular homeostasis	855	11	2.61	4.21	+	5.68e-05	0.0173
cell communication	5241	31	16.01	1.94	+	7.52e-05	0.0212
positive regulation of ion transport	331	7	1.01	6.92	+	7.51e-05	0.0216
cognition	333	7	1.02	6.88	+	7.79e-05	0.0216
neuron differentiation	1063	12	3.25	3.7	+	8.73e-05	0.0238
neurofilament bundle assembly	3	2	0.01	> 100	+	9.08e-05	0.0243
neuron cellular homeostasis	26	3	0.08	37.78	+	9.32e-05	0.0245
monovalent inorganic cation transport	344	7	1.05	6.66	+	9.5e-05	0.0246
regulation of secretion by cell	755	10	2.31	4.34	+	0.000101	0.025
anterograde trans-synaptic signaling	347	7	1.06	6.61	+	0.0001	0.0251
chemical synaptic transmission	347	7	1.06	6.61	+	0.0001	0.0255
regulation of nervous system development	1089	12	3.33	3.61	+	0.000109	0.0266
cellular component organization	5103	30	15.59	1.92	+	0.000122	0.0291
inorganic cation import across plasma membrane	82	4	0.25	15.97	+	0.000138	0.0312
inorganic ion import across plasma membrane	82	4	0.25	15.97	+	0.000138	0.0317
trans-synaptic signaling	365	7	1.11	6.28	+	0.000136	0.0321
cytosolic calcium ion transport	82	4	0.25	15.97	+	0.000138	0.0321
regulation of neurotransmitter levels	256	6	0.78	7.67	+	0.000147	0.0326
regulation of neurogenesis	964	11	2.94	3.74	+	0.000162	0.0357
maintenance of location	170	5	0.52	9.63	+	0.000195	0.0422
cyclic nucleotide metabolic process	35	3	0.11	28.07	+	0.000211	0.0451
regulation of secretion	833	10	2.54	3.93	+	0.000223	0.0463
import into cell	175	5	0.53	9.36	+	0.000222	0.0468
cell-cell signaling	837	10	2.56	3.91	+	0.000231	0.0475
regulation of axon diameter	6	2	0.02	> 100	+	0.000253	0.0499
chloride transport	96	4	0.29	13.64	+	0.000247	0.0501
regulation of metalloendopeptidase activity	6	2	0.02	> 100	+	0.000253	0.0506

### Sheet: Adult Module, GO Molecular
	Mus musculus (REF)	upload_1 ( Hierarchy ) NEW! Tips)
GO molecular function complete	#	#	expected	Fold Enrichment	+/-	raw P value	FDR
ion channel activity	421	13	1.29	10.11	+	5.61e-10	8.68e-07
inorganic molecular entity transmembrane transporter activity	799	17	2.44	6.97	+	2.45e-10	1.14e-06
ion transmembrane transporter activity	843	17	2.57	6.6	+	5.47e-10	1.27e-06
channel activity	461	13	1.41	9.23	+	1.63e-09	1.52e-06
passive transmembrane transporter activity	461	13	1.41	9.23	+	1.63e-09	1.89e-06
gated channel activity	323	11	0.99	11.15	+	5.09e-09	3.94e-06
transporter activity	1156	18	3.53	5.1	+	8.6e-09	4.44e-06
transmembrane transporter activity	1014	17	3.1	5.49	+	8.36e-09	4.85e-06
metal ion transmembrane transporter activity	426	12	1.3	9.22	+	7.52e-09	4.99e-06
inorganic cation transmembrane transporter activity	568	13	1.73	7.49	+	1.85e-08	8.59e-06
cation transmembrane transporter activity	616	13	1.88	6.91	+	4.69e-08	1.98e-05
ligand-gated ion channel activity	132	7	0.4	17.36	+	2.2e-07	8.49e-05
ligand-gated channel activity	135	7	0.41	16.98	+	2.54e-07	9.07e-05
protein C-terminus binding	229	8	0.7	11.44	+	6.11e-07	0.000202
chloride channel activity	73	5	0.22	22.43	+	4.01e-06	0.00124
anion channel activity	83	5	0.25	19.72	+	7.26e-06	0.00211
cation channel activity	327	8	1	8.01	+	7.97e-06	0.00218
potassium ion transmembrane transporter activity	156	6	0.48	12.59	+	1e-05	0.00258
monovalent inorganic cation transmembrane transporter activity	362	8	1.11	7.24	+	1.64e-05	0.004
calcium ion binding	618	10	1.89	5.3	+	1.93e-05	0.00426
chloride transmembrane transporter activity	102	5	0.31	16.05	+	1.88e-05	0.00437
active ion transmembrane transporter activity	218	6	0.67	9.01	+	6.2e-05	0.0125
calcium ion transmembrane transporter activity	134	5	0.41	12.22	+	6.61e-05	0.0128
glutamate receptor binding	66	4	0.2	19.84	+	6.19e-05	0.0131
inorganic anion transmembrane transporter activity	136	5	0.42	12.04	+	7.07e-05	0.0131
extracellular ligand-gated ion channel activity	70	4	0.21	18.71	+	7.7e-05	0.0138
anion transmembrane transporter activity	335	7	1.02	6.84	+	8.08e-05	0.0139
calcium-transporting ATPase activity involved in regulation of presynaptic cytosolic calcium ion concentration	3	2	0.01	> 100	+	9.08e-05	0.0151
receptor inhibitor activity	34	3	0.1	28.89	+	0.000195	0.0312
extracellularly glutamate-gated ion channel activity	6	2	0.02	> 100	+	0.000253	0.0391
ion transmembrane transporter activity, phosphorylative mechanism	38	3	0.12	25.85	+	0.000265	0.0397
ligand-gated cation channel activity	100	4	0.31	13.1	+	0.000287	0.0417
voltage-gated ion channel activity	190	5	0.58	8.62	+	0.000322	0.0427
voltage-gated channel activity	190	5	0.58	8.62	+	0.000322	0.0439
calmodulin binding	193	5	0.59	8.48	+	0.000345	0.0445
metal ion binding	3531	23	10.78	2.13	+	0.000318	0.0447
cation binding	3622	23	11.06	2.08	+	0.00039	0.0489
ion channel regulator activity	110	4	0.34	11.91	+	0.000408	0.0498

### Sheet: Adult Module, GO Cellular
	Mus musculus (REF)	upload_1 ( Hierarchy ) NEW! Tips)
GO cellular component complete	#	#	expected	Fold Enrichment	+/-	raw P value	FDR
synapse	1436	30	4.39	6.84	+	3.85e-18	7.6e-15
neuron projection	1525	30	4.66	6.44	+	1.96e-17	1.94e-14
cell junction	2048	31	6.25	4.96	+	6.21e-15	4.08e-12
axon	716	20	2.19	9.15	+	3.29e-14	1.62e-11
plasma membrane bounded cell projection	2318	31	7.08	4.38	+	1.74e-13	6.87e-11
cell projection	2546	32	7.78	4.12	+	3.11e-13	1.02e-10
synaptic membrane	469	15	1.43	10.47	+	1.36e-11	3.85e-09
presynapse	588	16	1.8	8.91	+	2.69e-11	6.64e-09
somatodendritic compartment	1032	19	3.15	6.03	+	1.92e-10	4.22e-08
plasma membrane region	1253	20	3.83	5.23	+	6.72e-10	1.33e-07
integral component of synaptic membrane	226	10	0.69	14.49	+	2.44e-09	4.38e-07
intrinsic component of synaptic membrane	244	10	0.75	13.42	+	4.94e-09	7.51e-07
plasma membrane	5354	39	16.35	2.39	+	4.73e-09	7.78e-07
cell periphery	5486	39	16.75	2.33	+	1.37e-08	1.93e-06
dendritic tree	708	14	2.16	6.47	+	2.94e-08	3.63e-06
dendrite	705	14	2.15	6.5	+	2.79e-08	3.68e-06
transmembrane transporter complex	311	10	0.95	10.53	+	4.55e-08	4.99e-06
postsynapse	731	14	2.23	6.27	+	4.35e-08	5.05e-06
transporter complex	318	10	0.97	10.3	+	5.57e-08	5.79e-06
cell body	810	14	2.47	5.66	+	1.5e-07	1.48e-05
excitatory synapse	77	6	0.24	25.51	+	2e-07	1.88e-05
presynaptic membrane	198	8	0.6	13.23	+	2.1e-07	1.89e-05
neuronal cell body	716	13	2.19	5.94	+	2.57e-07	2.21e-05
intrinsic component of membrane	6055	39	18.49	2.11	+	3.05e-07	2.51e-05
ion channel complex	295	9	0.9	9.99	+	3.48e-07	2.74e-05
endomembrane system	3931	30	12.01	2.5	+	4.03e-07	3.06e-05
glutamatergic synapse	507	11	1.55	7.1	+	4.37e-07	3.19e-05
integral component of plasma membrane	1530	18	4.67	3.85	+	5.59e-07	3.94e-05
GABA-ergic synapse	105	6	0.32	18.71	+	1.12e-06	7.63e-05
intrinsic component of plasma membrane	1614	18	4.93	3.65	+	1.21e-06	7.93e-05
integral component of presynaptic membrane	116	6	0.35	16.94	+	1.95e-06	0.000124
distal axon	380	9	1.16	7.75	+	2.68e-06	0.000165
intrinsic component of presynaptic membrane	128	6	0.39	15.35	+	3.36e-06	0.000201
integral component of membrane	5876	36	17.95	2.01	+	5.25e-06	0.000305
membrane	9489	48	28.98	1.66	+	5.78e-06	0.000326
main axon	85	5	0.26	19.26	+	8.11e-06	0.000445
integral component of postsynaptic membrane	169	6	0.52	11.62	+	1.55e-05	0.00083
secretory vesicle	606	10	1.85	5.4	+	1.63e-05	0.000848
exocytic vesicle	264	7	0.81	8.68	+	1.85e-05	0.000935
intrinsic component of postsynaptic membrane	178	6	0.54	11.04	+	2.07e-05	0.00102
endoplasmic reticulum	1654	16	5.05	3.17	+	3.14e-05	0.00151
membrane protein complex	1156	13	3.53	3.68	+	4.42e-05	0.00208
neuron to neuron synapse	431	8	1.32	6.08	+	5.51e-05	0.00242
neuron projection terminus	213	6	0.65	9.22	+	5.47e-05	0.00246
presynaptic intermediate filament cytoskeleton	2	2	0.01	> 100	+	5.46e-05	0.00251
postsynaptic specialization	436	8	1.33	6.01	+	5.96e-05	0.00256
cation channel complex	221	6	0.67	8.89	+	6.68e-05	0.0028
postsynaptic membrane	330	7	1.01	6.95	+	7.37e-05	0.00297
neuron projection membrane	69	4	0.21	18.98	+	7.3e-05	0.003
transport vesicle	346	7	1.06	6.62	+	9.84e-05	0.00389
leading edge membrane	150	5	0.46	10.91	+	0.000111	0.0042
synaptic vesicle	242	6	0.74	8.12	+	0.000109	0.00421
postsynaptic intermediate filament cytoskeleton	4	2	0.01	> 100	+	0.000136	0.00506
parallel fiber to Purkinje cell synapse	33	3	0.1	29.77	+	0.000179	0.00656
smooth endoplasmic reticulum membrane	5	2	0.02	> 100	+	0.00019	0.00682
cytoplasmic vesicle	1936	16	5.91	2.71	+	0.0002	0.00704
intracellular vesicle	1943	16	5.93	2.7	+	0.000208	0.0072
whole membrane	1175	12	3.59	3.34	+	0.000221	0.00752
postsynaptic density	398	7	1.22	5.76	+	0.000229	0.00767
presynaptic active zone	95	4	0.29	13.79	+	0.000238	0.00783
asymmetric synapse	403	7	1.23	5.69	+	0.000247	0.00786
neuronal cell body membrane	37	3	0.11	26.55	+	0.000246	0.00796
cell body membrane	40	3	0.12	24.56	+	0.000305	0.00957
axon terminus	192	5	0.59	8.53	+	0.000337	0.0104
integral component of postsynaptic specialization membrane	105	4	0.32	12.47	+	0.000344	0.0104
cell projection membrane	302	6	0.92	6.51	+	0.00035	0.0105
vesicle	2072	16	6.33	2.53	+	0.000428	0.0122
integral component of synaptic vesicle membrane	45	3	0.14	21.83	+	0.000423	0.0123
intrinsic component of postsynaptic specialization membrane	111	4	0.34	11.8	+	0.000421	0.0124
chloride channel complex	46	3	0.14	21.35	+	0.00045	0.0125
Schaffer collateral - CA1 synapse	113	4	0.35	11.59	+	0.00045	0.0127
presynaptic cytoskeleton	9	2	0.03	72.76	+	0.000494	0.0135
dendrite membrane	48	3	0.15	20.46	+	0.000506	0.0137
myelin sheath	213	5	0.65	7.69	+	0.000535	0.0143
ionotropic glutamate receptor complex	54	3	0.16	18.19	+	0.000702	0.0182
neurofilament	11	2	0.03	59.53	+	0.000697	0.0184
neurotransmitter receptor complex	56	3	0.17	17.54	+	0.000777	0.0199
postsynaptic specialization membrane	136	4	0.42	9.63	+	0.000883	0.0223
perikaryon	140	4	0.43	9.36	+	0.00098	0.0245
intrinsic component of synaptic vesicle membrane	64	3	0.2	15.35	+	0.00113	0.0271
membrane raft	378	6	1.15	5.2	+	0.00111	0.0273
membrane microdomain	379	6	1.16	5.18	+	0.00112	0.0274
membrane region	392	6	1.2	5.01	+	0.00133	0.0313
cell leading edge	392	6	1.2	5.01	+	0.00133	0.0317
integral component of postsynaptic density membrane	71	3	0.22	13.83	+	0.0015	0.0348
receptor complex	403	6	1.23	4.87	+	0.00153	0.0351
GABA-A receptor complex	19	2	0.06	34.47	+	0.00185	0.0415
intrinsic component of postsynaptic density membrane	77	3	0.24	12.76	+	0.00188	0.0416
postsynaptic cytoskeleton	19	2	0.06	34.47	+	0.00185	0.0419
axon initial segment	20	2	0.06	32.74	+	0.00203	0.0445
synaptic cleft	21	2	0.06	31.18	+	0.00222	0.0476
GABA receptor complex	21	2	0.06	31.18	+	0.00222	0.0481
