## Supplementary material for "Experience-independent transformation of single-cell 3D genome structure and transcriptome during postnatal development of the mammalian brain": Table S9

### Sheet: microglia (Zhang)
gene name in original publication	gene name, converted
Gpr84	Gpr84
Bcl2a1d	Bcl2a1d
Bcl2a1a	Bcl2a1a
Osm	Osm
Slfn2	Slfn2
Ccl3	Ccl3
Tnf	Tnf
Ncf1	Ncf1
Ccl4	Ccl4
Lrrc25	Lrrc25
Bcl2a1b	Bcl2a1b
P2ry6	P2ry6
Gdf15	Gdf15
Gna15	Gna15
Tmem119	Tmem119
Ccl9	Ccl9
Cd83	Cd83
Bcl2a1c	Bcl2a1c
Tlr2	Tlr2
C1qa	C1qa
Ccr7	Ccr7
Ptafr	Ptafr
Slc15a3	Slc15a3
Selplg	Selplg
Cd300a	Cd300a
C5ar1	C5ar1
Gpr183	Gpr183
Sfpi1	Spi1
Irf8	Irf8
Pld4	Pld4
Cd14	Cd14
Hck	Hck
Ccl12	Ccl12
Sash3	Sash3
Niacr1	Hcar2
C1qc	C1qc
Tlr9	Tlr9
Slamf8	Slamf8
C1qb	C1qb
Lrch4	Lrch4
Ncf4	Ncf4
Trem2	Trem2
Abcc3	Abcc3
H2-Ea-ps	H2-Ea-ps
Tifab	Tifab
Cd37	Cd37
H2-Oa	H2-Oa
1810011H11Rik	Tmem273
Tbxas1	Tbxas1
Crybb1	Crybb1
Csf1r	Csf1r
Slc2a5	Slc2a5
Il10ra	Il10ra
Lag3	Lag3
Laptm5	Laptm5
Gpr157	Gpr157
Rasal3	Rasal3
Rhoh	Rhoh
Adora3	Adora3
Ccrl2	Ccrl2
Hk3	Hk3
Slc11a1	Slc11a1
Vav1	Vav1
Il1b	Il1b
Fcrls	Fcrls
Snx20	Snx20
Ltc4s	Ltc4s
Irf5	Irf5
Cd68	Cd68
Hmha1	Arhgap45
Fcgr1	Fcgr1
Cd52	Cd52
Fermt3	Fermt3
Csf3r	Csf3r
Itgb2	Itgb2
AF251705	Cd300c2
Cbr2	Cbr2
Ptpn6	Ptpn6
Clec10a	Clec10a
Nlrp3	Nlrp3
Siglece	Siglece
Blnk	Blnk
Cryba4	Cryba4
Olfml3	Olfml3
Myo1g	Myo1g
Kcnk6	Kcnk6
C3ar1	C3ar1
Tyrobp	Tyrobp
Gp9	Gp9
Cd300lf	Cd300lf
Ang	Ang
Fgd2	Fgd2
Ccl2	Ccl2
Pik3ap1	Pik3ap1
Fcgr3	Fcgr3
Ch25h	Ch25h
BC013712	Themis2
Ccr1	Ccr1
Il21r	Il21r
Cxcl16	Cxcl16

### Sheet: myelinating oligo. (Zhang)
gene name in original publication	gene name, converted
Klk6	Klk6
Gjb1	Gjb1
Ppp1r14a	Ppp1r14a
Cyp2j12	Cyp2j12
Hapln2	Hapln2
Mbp	Mbp
Itgb4	Itgb4
Mog	Mog
Ndrg1	Ndrg1
Aspa	Aspa
Mal	Mal
Opalin	Opalin
Gsn	Gsn
Adssl1	Adssl1
Pdlim2	Pdlim2
Trp53inp2	Trp53inp2
Insc	Insc
Plekhb1	Plekhb1
Gpr62	Gpr62
Carns1	Carns1
Prr18	Prr18
Tppp3	Tppp3
Nkx6-2	Nkx6-2
Mobp	Mobp
Cryab	Cryab
Slc45a3	Slc45a3
C030030A07Rik	Smco3
Cldn14	Cldn14
Ermn	Ermn
Gpr37	Gpr37
Fa2h	Fa2h
Acy3	Acy3
S1pr5	S1pr5
Nol3	Nol3
Gng8	Gng8
Slpi	Slpi
Pla2g16	Pla2g16
Slco3a1	Slco3a1
Efhd1	Efhd1
Prr5l	Prr5l
2020-09-04	2020-09-04
Trf	Trf
Apod	Apod
Cldn11	Cldn11
Trak2	Trak2
Lpar1	Lpar1
Pppde2	Desi1
Gamt	Gamt
Tmem88b	Tmem88b
Synj2	Synj2
Tmem151a	Tmem151a
Cmtm5	Cmtm5
Cntn2	Cntn2
Cnp	Cnp
Plekhh1	Plekhh1
Phlda3	Phlda3
Gjc2	Gjc2
Cdc42ep2	Cdc42ep2
Ninj2	Ninj2
Qdpr	Qdpr
Arsg	Arsg
Tmem125	Tmem125
Josd2	Josd2
Tmem117	Tmem117
Dbndd2	Dbndd2
Hist1h4h	Hist1h4h
Anln	Anln
Phospho1	Phospho1
Nipal4	Nipal4
Sh3gl3	Sh3gl3
Gng13	Gng13
Car14	Car14
Tmod1	Tmod1
Rhou	Rhou
B3galt5	B3galt5
Tprn	Tprn
Larp6	Larp6
Tmeff2	Tmeff2
Aplp1	Aplp1
Mag	Mag
Ppap2c	Plpp2
Galnt6	Galnt6
1190007F08Rik	Smim1
Slc48a1	Slc48a1
Tnni1	Tnni1
Kif5a	Kif5a
Inf2	Inf2
Slain1	Slain1
Nkain1	Nkain1
Gss	Gss
Srd5a1	Srd5a1
Bace2	Bace2
Stmn4	Stmn4
AI848285	Shisa8
Lgi3	Lgi3
Padi2	Padi2
Nkain2	Nkain2
Scd1	Scd1
Adi1	Adi1
Rftn1	Rftn1

### Sheet: oligo. progenitors (Zhang)
gene name in original publication	gene name, converted
Dcn	Dcn
Pdgfra	Pdgfra
Col3a1	Col3a1
Fam70b	Tmem255b
Pnlip	Pnlip
Pcdh15	Pcdh15
Col1a1	Col1a1
Lhfpl3	Lhfpl3
Shc4	Shc4
C1ql2	C1ql2
C1ql1	C1ql1
Gsx1	Gsx1
Cspg4	Cspg4
Ppapdc1a	Plpp4
Chrna4	Chrna4
Megf11	Megf11
Lad1	Lad1
Stk32a	Stk32a
Dll3	Dll3
Lingo3	Lingo3
Col1a2	Col1a2
Lnx1	Lnx1
2010317E24Rik	Sapcd2
Nxph1	Nxph1
Gria3	Gria3
Sstr1	Sstr1
Cdo1	Cdo1
Chst5	Chst5
E130309F12Rik	Plppr1
Slitrk1	Slitrk1
Lrrtm3	Lrrtm3
Dpyd	Dpyd
Kcnk1	Kcnk1
Smoc1	Smoc1
Rnf43	Rnf43
Mmp15	Mmp15
S100a3	S100a3
Cobl	Cobl
Myt1	Myt1
Cacng4	Cacng4
C1ql3	C1ql3
Rlbp1	Rlbp1
Fam5c	Brinp3
4833424O15Rik	Plppr5
Emid2	Col26a1
Matn4	Matn4
Emid1	Emid1
Dcaf12l1	Dcaf12l1
3632451O06Rik	Armh4
Olfm2	Olfm2
Tmem179	Tmem179
Ncald	Ncald
Pcdh20	Pcdh20
Sorcs3	Sorcs3
Rprm	Rprm
Adam12	Adam12
Mmp16	Mmp16
Rasgrf1	Rasgrf1
Kcnip3	Kcnip3
Susd5	Susd5
Igf2	Igf2
B3gnt7	B3gnt7
3110035E14Rik	Vxn
Cntn6	Cntn6
Lmo1	Lmo1
Sox3	Sox3
Slitrk3	Slitrk3
Xylt1	Xylt1
Tmem100	Tmem100
Cp	Cp
Dll1	Dll1
Dpp6	Dpp6
Gpt2	Gpt2
Ntn1	Ntn1
Snx22	Snx22
Cntn1	Cntn1
Gabra3	Gabra3
Accn4	Asic4
Dbc1	Brinp1
Pstpip2	Pstpip2
Ugdh	Ugdh
Lypd6	Lypd6
Pid1	Pid1
Grin3a	Grin3a
1700086L19Rik	1700086L19Rik
Lrrtm1	Lrrtm1
Sdc3	Sdc3
Galnt13	Galnt13
S100a4	S100a4
Grik4	Grik4
Alas2	Alas2
Caskin2	Caskin2
Calcrl	Calcrl
Lbh	Lbh
Spon1	Spon1
Tacc2	Tacc2
Vcan	Vcan
Fam89a	Fam89a
Fam70a	Tmem255a
Cspg5	Cspg5

### Sheet: astrocytes (Zhang)
gene name in original publication	gene name, converted
Hgf	Hgf
Gli1	Gli1
Aqp4	Aqp4
Gli2	Gli2
Bmpr1b	Bmpr1b
Gli3	Gli3
Lgr6	Lgr6
Plcd4	Plcd4
Ppp1r3c	Ppp1r3c
Tnc	Tnc
Ccrl1	Ackr4
Pla2g3	Pla2g3
Slc30a10	Slc30a10
Ptx3	Ptx3
A2m	A2m
Itih3	Itih3
Slc14a1	Slc14a1
Atp13a4	Atp13a4
Grm3	Grm3
P4ha3	P4ha3
Paqr6	Paqr6
Fgfr3	Fgfr3
Egfr	Egfr
Gdpd2	Gdpd2
Nwd1	Nwd1
Slc4a4	Slc4a4
Itga7	Itga7
Aldh1l1	Aldh1l1
St6galnac5	St6galnac5
Cbs	Cbs
Fmo1	Fmo1
Phkg1	Phkg1
Slc6a11	Slc6a11
Otx1	Otx1
Cth	Cth
Chrdl1	Chrdl1
Ccdc80	Ccdc80
Slc25a34	Slc25a34
Sorcs2	Sorcs2
Cyp4f15	Cyp4f15
Entpd2	Entpd2
Grhl1	Grhl1
Kcnn3	Kcnn3
Ccdc37	Cfap100
Dio2	Dio2
Fzd10	Fzd10
Sox9	Sox9
Slc15a2	Slc15a2
Gm5089	Gm5089
Slc7a2	Slc7a2
Aifm3	Aifm3
AI464131	AI464131
Slc7a10	Slc7a10
Sctr	Sctr
Slc39a12	Slc39a12
Mlc1	Mlc1
Ppp1r3g	Ppp1r3g
Notch3	Notch3
Pamr1	Pamr1
Ephx2	Ephx2
Slc1a3	Slc1a3
Gm11627	Gm11627
Trim9	Trim9
Fzd2	Fzd2
Gja1	Gja1
1700027L20Rik	Prss56
1700084C01Rik	Ccdc190
Vcam1	Vcam1
Ttpa	Ttpa
Adhfe1	Adhfe1
Daam2	Daam2
Rgs20	Rgs20
Abcd2	Abcd2
Lrig1	Lrig1
Slc7a11	Slc7a11
Cldn10	Cldn10
Fam20a	Fam20a
Elovl2	Elovl2
Igsf1	Igsf1
Slc25a18	Slc25a18
F3	F3
Fabp7	Fabp7
Fgfbp3	Fgfbp3
Emp2	Emp2
Pdk4	Pdk4
Acsbg1	Acsbg1
Kcne1l	Kcne1l
Ncan	Ncan
Igfbp2	Igfbp2
Cd44	Cd44
Gpc4	Gpc4
Hes5	Hes5
Slc1a2	Slc1a2
Tlcd1	Tlcd1
Thbs1	Thbs1
Dzip1l	Dzip1l
Gfap	Gfap
Ezr	Ezr
Tst	Tst
Ppap2b	Plpp3

### Sheet: up-reg. oligo. (Cahoy)
gene name in original publication	gene name, converted
B830032F12	B830032F12
Zbtb16	Zbtb16
Pfkp	Pfkp
AI467657	Zbtb16
Lgi1	Lgi1
Map3k5	Map3k5
BC054438	Tmem204
Dscr1l1	Rcan2
Rhou	Rhou
Omg	Omg
Hspa1b	Hspa1b
Clmn	Clmn
Hist1h4i	Hist1h4i
Arhgap24	Arhgap24
4632428N05Rik	Vsir
Npas2	Npas2
Trpm3	Trpm3
Abca5	Abca5
Acsl3	Acsl3
Unc13c	Unc13c
Lrrc33	Nrros
Pde8b	Pde8b
Lypd6	Lypd6
Crispld2	Crispld2
5330406M23Rik	5330406M23Rik
Phyhd1	Phyhd1
Usp53	Usp53
Elmo2	Elmo2
Hif3a	Hif3a
Kcng4	Kcng4
Apln	Apln
2010002N04Rik	Smim3
Hhatl	Hhatl
Hist2h3c2	Hist2h3c2
Pygm	Pygm
Pnpla7	Pnpla7
4930534B04Rik	Cep128
Agxt2l1	Etnppl
Sult1a1	Sult1a1
Dmp1	Dmp1
Tcfcp2l1	Tfcp2l1
Nupr1	Nupr1
Aldh1a1	Aldh1a1
Aox1	Aox1
Dmt2	Rmst
Rorb	Rorb
Ankrd29	Ankrd29
A130022J15Rik	Eogt
Tph2	Tph2
Amigo2	Amigo2
Ptger4	Ptger4
BC055107	Fam107a
Cyp2d22	Cyp2d22
Gjb6	Gjb6
Mertk	Mertk
C030045D06Rik	Prex2
2900052N01Rik	2900052N01Rik
Grin2c	Grin2c
Prodh	Prodh
Ppp1r3g	Ppp1r3g

### Sheet: down-reg. oligo. (Cahoy)
gene name in original publication	gene name, converted
Marcksl1	Marcksl1
Marcks	Marcks
Pdzrn3	Pdzrn3
4833411O04Rik	Prr5l
4632411J06Rik	Rassf10
Thsd7b	Thsd7b
Pafah1b3	Pafah1b3
St6gal2	St6gal2
Fstl5	Fstl5
9430041P20Rik	9430041P20Rik
Copg2as2	Copg2os2
Cd24a	Cd24a
Egr3	Egr3
Egr2	Egr2
1110032F04Rik	1110032F04Rik
Nr4a2	Nr4a2
Ptgs2	Ptgs2
Trip13	Trip13
B3gnt5	B3gnt5
Gas2l3	Gas2l3
Mcm6	Mcm6
Mcm5	Mcm5
Mcm2	Mcm2
Cenpa	Cenpa
Hist1h2ao	Hist1h2ao
Cdca8	Cdca8
Ect2	Ect2
Aurkb	Aurkb
Prc1	Prc1
Cep55	Cep55
D2Ertd750e	Knstrn
D17H6S56E-5	D17H6S56E-5
Kif11	Kif11
Pbk	Pbk
Top2a	Top2a
Cdc2a	Cdk1
Mki67	Mki67
Melk	Melk
Cks2	Cks2
Bub1b	Bub1b
Ccnb2	Ccnb2
Bub1	Bub1
Ube2c	Ube2c
2810417H13Rik	Pclaf
Birc5	Birc5
Cenpf	Cenpf
Uhrf1	Uhrf1
Ccnb1-rs1	Ccnb1-rs1
Ccna2	Ccna2
Fgfbp3	Fgfbp3
Tnc	Tnc
Gsg1l	Gsg1l
H19	H19
Pdyn	Pdyn
Emp1	Emp1
Ptx3	Ptx3
2310005P05Rik	Eepd1
Tgif2	Tgif2
AU020206	AU020206
Sncaip	Sncaip

### Sheet: hippo. granule (Habib)
gene name in original publication	gene name, converted
Grm2	Grm2
C1ql3	C1ql3
Kcnc4	Kcnc4
Cebpd	Cebpd
C1ql2	C1ql2
Trpc6	Trpc6
Pter	Pter
Kif26b	Kif26b
Gsg1l	Gsg1l
Igfbp5	Igfbp5
Fam84a	Fam84a
Lrtm2	Lrtm2
Ehd1	Ehd1
Gfra1	Gfra1
Calb1	Calb1
Doc2b	Doc2b
Lct	Lct
Pde1b	Pde1b
Dock10	Dock10
Rasl10a	Rasl10a
St18	St18
Jun	Jun
Dbpht2	Dbpht2
Pcdh8	Pcdh8
Slc30a3	Slc30a3
Mapk3	Mapk3
Bhlhe22	Bhlhe22
Sipa1l2	Sipa1l2
Gabrd	Gabrd
Syt17	Syt17
Stxbp6	Stxbp6
Lingo2	Lingo2
Pde7b	Pde7b
Anp32a	Anp32a
Gprin1	Gprin1
Cacng3	Cacng3
Slc39a6	Slc39a6
Limd2	Limd2
Plekha2	Plekha2
Marcks	Marcks
Rab40b	Rab40b
Npnt	Npnt
Ppp1r1a	Ppp1r1a
B4galt5	B4galt5
Chst15	Chst15
Crlf1	Crlf1
Dsp	Dsp
Dgkh	Dgkh
Ntng1	Ntng1
Ankrd6	Ankrd6
Trp53i11	Trp53i11
Gng7	Gng7
Hlf	Hlf
Dek	Dek
Synpr	Synpr
Gfod1	Gfod1
Pitpnm2	Pitpnm2
Ncdn	Ncdn
Gp1bb	Gp1bb
Marcksl1	Marcksl1
Gpc4	Gpc4
Cplx2	Cplx2
Plk5	Plk5
Fam163b	Fam163b
Bdnf	Bdnf
Pcp4	Pcp4
Cbfa2t3	Cbfa2t3
Ngef	Ngef
Prox1	Prox1
Rilpl1	Rilpl1
Nkain2	Nkain2
Arxes1	Arxes1
Lgi3	Lgi3
Atp2b4	Atp2b4
Gfra2	Gfra2
Lzts3	Lzts3
Fam3c	Fam3c
Amer3	Amer3
6530402F18Rik	6530402F18Rik
Rragd	Rragd
Pkig	Pkig
Acvr1c	Acvr1c
Foxo1	Foxo1
Napepld	Napepld
Cecr2	Cecr2
Pde8b	Pde8b
Ccdc85a	Ccdc85a
Rps23	Rps23
Dlg3	Dlg3
Smad3	Smad3
Ncam2	Ncam2
Fam19a2	Fam19a2
Sox11	Sox11
Dgat2	Dgat2
Ptbp3	Ptbp3
Htr4	Htr4
Slitrk2	Slitrk2
Neurod1	Neurod1
Thsd7a	Thsd7a
C1qtnf4	C1qtnf4
Lhfpl2	Lhfpl2
Tmem198	Tmem198
B3galt5	B3galt5
Ncald	Ncald
Rpl32	Rpl32
Rmnd5a	Rmnd5a
Cdh13	Cdh13
Cyp7b1	Cyp7b1
Rplp1	Rplp1
Sh3bgrl3	Sh3bgrl3
Foxo3	Foxo3
Diap2	Diaph2
Rps15	Rps15
Btg1	Btg1
Kcnip4	Kcnip4
Cnih3	Cnih3
Lypd1	Lypd1
Ramp1	Ramp1
Bcl11b	Bcl11b
Fstl4	Fstl4
Car12	Car12
Vwa3a	Vwa3a
Frmd4b	Frmd4b
Slc16a2	Slc16a2
Fam53b	Fam53b

### Sheet: inhibitory (Habib)
gene name in original publication	gene name, converted
Dlx1	Dlx1
Dlx6os1	Dlx6os1
Grik1	Grik1
Rbms3	Rbms3
Nxph1	Nxph1
Dlx1as	Dlx1as
Dpp10	Dpp10
Grip2	Grip2
Cntn5	Cntn5
Slc32a1	Slc32a1
Col19a1	Col19a1
Alk	Alk
Lhx6	Lhx6
A530058N18Rik	A530058N18Rik
Reln	Reln
Kcnmb2	Kcnmb2
Kcnip1	Kcnip1
Foxred2	Foxred2
Ubash3b	Ubash3b
Arx	Arx
Zmat4	Zmat4
Gm13629	Gm13629
Sema6c	Sema6c
Galntl6	Galntl6
Sgcz	Sgcz
Unc5d	Unc5d
Cntnap4	Cntnap4
Tm6sf1	Tm6sf1
Btbd11	Btbd11
Arl4c	Arl4c
Pla2g4e	Pla2g4e
Gad2	Gad2
Usp13	Usp13
Lrrtm3	Lrrtm3
Dner	Dner
Ank1	Ank1
Rab3b	Rab3b
Adra1a	Adra1a
Gabrg3	Gabrg3
Hapln1	Hapln1
Hcn3	Hcn3
Myo16	Myo16
Fgf9	Fgf9
Dcx	Dcx
Tox2	Tox2
Gm15881	Gm15881
Zfp57	Zfp57
Cit	Cit
Amy1	Amy1
Ptprt	Ptprt
Gpsm1	Gpsm1
Rcan2	Rcan2
Igsf11	Igsf11
Zcchc12	Zcchc12
Sema4g	Sema4g
Dlc1	Dlc1
Ece2	Ece2
E230016M11Rik	E230016M11Rik
Olfm2	Olfm2
Gad1	Gad1
Tbc1d2b	Tbc1d2b
Dpysl5	Dpysl5
Spock3	Spock3
Osbpl3	Osbpl3
Impdh1	Impdh1
A230057D06Rik	A230057D06Rik
Erbb4	Erbb4
Coro6	Coro6
Ptprm	Ptprm
Dlx6	Dlx6
Plekhh2	Plekhh2
Plxdc2	Plxdc2
Fmn1	Fmn1
Frmd5	Frmd5
Slc35f1	Slc35f1
A330076H08Rik	A330076H08Rik
Rims3	Rims3
Fam20c	Fam20c
Bend6	Bend6
Afap1	Afap1
Nyap2	Nyap2
Hook2	Hook2
Gria4	Gria4
Atp8a2	Atp8a2
Evl	Evl
Camk1	Camk1
Hdac9	Hdac9
Slc35e3	Slc35e3
Pknox2	Pknox2
Garnl3	Garnl3
B930041F14Rik	Fndc10
Fnbp1l	Fnbp1l
Fchsd2	Fchsd2
Inha	Inha
Maf	Maf
Gm14204	Gm14204
Pam	Pam
Eps8	Eps8
Kcna6	Kcna6
Lin7a	Lin7a
Capn2	Capn2
Bend4	Bend4
Greb1l	Greb1l
Pde9a	Pde9a
Hdac6	Hdac6
Cacna2d2	Cacna2d2
Cgn	Cgn
Tbc1d9	Tbc1d9

### Sheet: up-reg. ctx. pyr.(Rosenberg)
gene name in original publication	gene name, converted
Sh3gl2	Sh3gl2
AB041803	Lncpint
Gm872	Cfap54
Map7	Map7
Zmat4	Zmat4
Cacng3	Cacng3
Pdzrn3	Pdzrn3
Rasgrf1	Rasgrf1
Camk2a	Camk2a
Snhg11	Snhg11
Dgkg	Dgkg
Slc1a2	Slc1a2
Cap2	Cap2
Pde7b	Pde7b
Myrip	Myrip
Ano3	Ano3
Tacc1	Tacc1
Mbnl2	Mbnl2
Ttyh1	Ttyh1
Plec	Plec
Tmem132d	Tmem132d
Tmem178	Tmem178
Samd4	Samd4
Sidt1	Sidt1
9930013L23Rik	Cemip
Dlgap2	Dlgap2
Pde8b	Pde8b
Me3	Me3
Gabra4	Gabra4
Fmn1	Fmn1
Ildr2	Ildr2
Pgbd5	Pgbd5
Numb	Numb
Gm15155	Gm15155
Cadps2	Cadps2
Kctd16	Kctd16
Dlgap3	Dlgap3
Pld5	Pld5
Thrb	Thrb
Pdzrn4	Pdzrn4
Etl4	Etl4
Nr3c1	Nr3c1
Unc80	Unc80
Syne1	Syne1
Agbl4	Agbl4
Man1c1	Man1c1
2020-09-08	2020-09-08
Nrxn3	Nrxn3
Stxbp5l	Stxbp5l
Kcnh5	Kcnh5
Cdh18	Cdh18
Otud7a	Otud7a
Vsnl1	Vsnl1
Pde4a	Pde4a
Lin7a	Lin7a
Brinp3	Brinp3
Srsf5	Srsf5
Cit	Cit
Map3k5	Map3k5
Cwc22	Cwc22
Brinp1	Brinp1
Lrrtm4	Lrrtm4
Rph3a	Rph3a
Ghr	Ghr
Atp2b4	Atp2b4
Zfyve28	Zfyve28
Il1rap	Il1rap
Slc24a2	Slc24a2
Pacsin1	Pacsin1
Oxr1	Oxr1
Ryr2	Ryr2
Pcdh11x	Pcdh11x
Gda	Gda
Tmem132b	Tmem132b
A230006K03Rik	A230006K03Rik
Grin2a	Grin2a
Pex5l	Pex5l
Galnt18	Galnt18
Gpi1	Gpi1
Trank1	Trank1
Actr3b	Actr3b
Ptprn	Ptprn
Slc4a4	Slc4a4
Ak5	Ak5
Sv2b	Sv2b
Astn2	Astn2
Syn2	Syn2
Kcnj6	Kcnj6
Rps6ka2	Rps6ka2
Eml6	Eml6
Lgi1	Lgi1
Ide	Ide
Rxfp1	Rxfp1
Cpne8	Cpne8
Camk2d	Camk2d
Trim9	Trim9
Acyp2	Acyp2
Sfxn5	Sfxn5
Ptchd4	Ptchd4
Pde2a	Pde2a
